# Machine Learning Identifies Novel Candidates for Drug Repurposing in Alzheimer’s Disease

**DOI:** 10.1101/2020.05.15.098749

**Authors:** Steve Rodriguez, Clemens Hug, Petar Todorov, Nienke Moret, Sarah A. Boswell, Kyle Evans, George Zhou, Nathan T. Johnson, Brad Hyman, Peter K. Sorger, Mark W. Albers, Artem Sokolov

## Abstract

Clinical trials of novel therapeutics for Alzheimer’s Disease (AD) have consumed a large amount of time and resources with largely negative results. Repurposing drugs already approved by the Food and Drug Administration (FDA) for another indication is a more rapid and less expensive option. Repurposing can yield a useful therapeutic and also accelerate proof of concept studies that ultimately lead to a new molecular entity. We present a novel machine learning framework, DRIAD (<u>D</u>rug <u>R</u>epurposing In <u>AD</u>), that quantifies potential associations between the pathology of AD severity (the Braak stage) and molecular mechanisms as encoded in lists of gene names. DRIAD was validated on gene lists known to be associated with AD from other studies and subsequently applied to evaluate lists of genes arising from perturbations in differentiated human neural cell cultures by 80 FDA-approved and clinically tested drugs, producing a ranked list of possible repurposing candidates. Top-scoring drugs were inspected for common trends among their nominal molecular targets and their “off-targets”, revealing a high prevalence of kinases from the Janus (JAK), Unc-51-like (ULK) and NIMA-related (NEK) families. These kinase families are known to modulate pathways related to innate immune signaling, autophagy, and microtubule formation and function, suggesting possible disease-modifying mechanisms of action. We propose that the DRIAD method can be used to nominate drugs that, after additional validation and identification of relevant pharmacodynamic biomarker(s), could be evaluated in a clinical trial.
