## Supplementary material for "Machine Learning Identifies Novel Candidates for Drug Repurposing in Alzheimer’s Disease": Table S1

### Sheet: Sheet 1
symbol	direction	n	p	padj
NEK6	synergistic	257	8.25444e-129	1.31829e-06
NEK3	synergistic	237	5.44842e-71	0.000252168
RPS6KA2	synergistic	246	7.61997e-68	0.000480022
LATS2	synergistic	280	3.81684e-60	0.000952562
ABL2	antagonistic	204	2.87675e-51	0.000994428
DCLK3	synergistic	250	1.2267e-56	0.00124436
MARK1	synergistic	271	4.11887e-52	0.00191891
STK17B	synergistic	264	1.21623e-49	0.00221427
NEK9	synergistic	295	5.14142e-50	0.00266415
STK17A	synergistic	202	8.56989e-37	0.0032299
FGR	antagonistic	174	6.45149e-37	0.00343007
PI4KB	synergistic	214	3.83582e-38	0.00389993
CDK19	antagonistic	39	6.11153e-10	0.00521205
RAF1	antagonistic	179	2.69106e-33	0.00545767
DDR1	antagonistic	205	8.47874e-36	0.00555935
PKN1	synergistic	260	2.09131e-36	0.00784052
SBK1	synergistic	263	5.05759e-36	0.00870746
MAPK15	synergistic	276	1.10193e-34	0.0090726
RPS6KA4	synergistic	259	1.94938e-34	0.00920757
MST1R	antagonistic	225	5.45085e-27	0.0100901
PLK1	synergistic	288	3.20901e-29	0.0131363
CDK2	synergistic	280	1.31122e-28	0.0134311
CSNK2A1	synergistic	216	3.30922e-22	0.0176689
CSNK2A2	synergistic	248	5.68871e-27	0.0176812
STK39	synergistic	249	2.41662e-27	0.0189621
GRK7	synergistic	242	2.5807e-26	0.0207429
EPHA8	antagonistic	256	5.01189e-24	0.0238803
NEK1	synergistic	79	1.39214e-09	0.0240474
RPS6KA5	synergistic	194	3.28912e-17	0.0286721
PRPF4B	synergistic	255	1.50359e-22	0.030106
MARK2	synergistic	193	2.8142e-16	0.031646
STK38	synergistic	275	2.67305e-22	0.0333698
MELK	synergistic	189	3.66383e-16	0.0353496
IGF1R	synergistic	189	4.30352e-14	0.0371479
DAPK2	synergistic	257	1.66277e-19	0.0375635
CAMKK1	synergistic	259	2.46126e-19	0.0393935
SIK2	antagonistic	176	1.3316e-15	0.0416386
NUAK2	synergistic	223	8.29295e-18	0.0427228
ERN1	synergistic	256	1.73034e-17	0.0500832
JAK1	synergistic	251	1.29741e-14	0.0637059
PAK1	synergistic	252	9.4163e-13	0.0659557
DAPK3	synergistic	147	1.01818e-08	0.0661812
RPS6KA1	synergistic	256	2.98185e-13	0.0781284
MAP2K1	antagonistic	31	0.00289273	0.0877755
MAP2K2	antagonistic	31	0.00289273	0.0877755
NEK7	synergistic	271	1.0005e-11	0.0892951
STK32B	synergistic	92	7.79469e-06	0.0918515
CSNK1E	antagonistic	285	1.63985e-11	0.0921008
HIPK2	synergistic	141	7.73491e-08	0.0947068
MYLK	synergistic	237	9.76984e-10	0.10603
STK25	synergistic	271	9.30936e-10	0.112166
DAPK1	synergistic	256	2.42801e-09	0.114607
PRKCE	synergistic	264	2.04191e-08	0.126511
PRKG2	synergistic	239	4.80239e-07	0.137555
PRKAA2	synergistic	251	8.36404e-08	0.141742
ACVR2A	synergistic	153	7.52718e-06	0.142712
SRPK1	synergistic	201	4.50732e-06	0.147334
DMPK	synergistic	290	2.58371e-07	0.153303
LATS1	synergistic	266	7.79089e-07	0.162529
BMPR1A	synergistic	158	6.15479e-05	0.168343
PRKG1	synergistic	229	1.78191e-05	0.170834
DCLK1	synergistic	257	3.60887e-06	0.172457
ACVRL1	synergistic	249	6.45441e-06	0.173482
GRK1	synergistic	257	3.63154e-06	0.176903
DDR2	antagonistic	228	1.18824e-05	0.179033
PAK5	synergistic	244	2.75948e-05	0.191445
DYRK1B	synergistic	127	0.00170716	0.194391
MARK4	synergistic	260	9.30708e-05	0.2048
BMPR2	synergistic	239	8.47864e-05	0.20616
PLK3	synergistic	272	0.000218712	0.215471
ITK	synergistic	184	0.00136422	0.222233
CDK4	synergistic	262	0.000171053	0.223026
PRKD2	synergistic	275	0.000248857	0.225117
HIPK1	synergistic	238	0.00028825	0.226106
NLK	antagonistic	195	0.000834216	0.230496
ACVR1B	synergistic	282	0.00044255	0.237856
PAK2	synergistic	239	0.00160736	0.247461
BUB1B-PAK6	synergistic	252	0.00122038	0.24983
AKT1	synergistic	252	0.00196586	0.252438
PAK6	synergistic	251	0.00167014	0.253777
PHKG1	synergistic	236	0.00560344	0.278228
IRAK1	antagonistic	75	0.0547328	0.278537
TAOK1	antagonistic	145	0.0217118	0.279189
CAMK2B	synergistic	271	0.015094	0.300519
PLK2	synergistic	249	0.0321575	0.324722
CDK17	synergistic	266	0.0345471	0.328758
MKNK2	synergistic	266	0.0387799	0.331295
FLT1	synergistic	116	0.161495	0.353778
PAK4	synergistic	146	0.173032	0.367164
CLK3	synergistic	184	0.150875	0.370208
SIK3	synergistic	264	0.1353	0.377918
CDK7	antagonistic	71	0.280646	0.382551
MUSK	synergistic	243	0.163086	0.383259
PDGFRA	antagonistic	54	0.30536	0.384669
MKNK1	antagonistic	229	0.229105	0.400133
SBK3	synergistic	243	0.246961	0.405721
MET	antagonistic	17	0.405769	0.410009
PRKCZ	antagonistic	56	0.387138	0.410566
MAP4K5	antagonistic	115	0.334317	0.411774
ACVR1	synergistic	106	0.356417	0.41736
MAPK10	synergistic	210	0.373072	0.430913
MAST1	synergistic	238	0.371388	0.431618
KIT	antagonistic	53	0.47623	0.445016
STK26	synergistic	214	0.505555	0.455821
WEE1	synergistic	247	0.517274	0.461149
ULK1	synergistic	227	0.588977	0.471236
HIPK3	synergistic	232	0.688537	0.491554
SRMS	antagonistic	234	0.68794	0.494532
EPHA5	antagonistic	268	0.691967	0.495684
NEK4	synergistic	239	0.70088	0.500695
NEK5	synergistic	195	0.729648	0.507069
CDK14	antagonistic	247	0.763496	0.51172
MAPK8	synergistic	118	0.710049	0.519295
NEK2	antagonistic	202	0.79143	0.524461
BRAF	antagonistic	174	0.823599	0.527993
IRAK4	synergistic	217	0.833058	0.531959
FGFR4	synergistic	264	0.865795	0.542778
ULK2	synergistic	223	0.885875	0.545954
STK16	synergistic	224	0.882192	0.546741
AKT3	synergistic	128	0.894839	0.566436
LTK	antagonistic	102	0.862337	0.570842
OXSR1	synergistic	235	0.938758	0.57196
BLK	antagonistic	76	0.898707	0.587175
CASK	synergistic	216	0.954743	0.587733
CAMK1G	synergistic	257	0.969774	0.59722
CAMK1	synergistic	166	0.945677	0.600859
C8orf44-SGK3	synergistic	232	0.978421	0.603951
CAMK2D	synergistic	241	0.974804	0.617501
TNNI3K	antagonistic	181	0.98193	0.625341
ZAP70	synergistic	246	0.986674	0.629318
PIP4K2B	synergistic	226	0.991472	0.638281
C8orf44	synergistic	232	0.995451	0.640205
BMX	synergistic	274	0.99505	0.646298
ULK3	synergistic	186	0.995829	0.660474
SNRK	synergistic	206	0.996079	0.66162
ICK	synergistic	228	0.997085	0.662324
TNIK	antagonistic	192	0.996052	0.66534
PDPK1	synergistic	232	0.995187	0.671764
PRKCQ	antagonistic	184	0.994231	0.678396
SIK1	antagonistic	241	0.999285	0.693151
NUAK1	synergistic	218	0.999137	0.694173
CSNK1A1	antagonistic	192	0.997464	0.69684
MAPK9	synergistic	156	0.994975	0.699368
RIOK3	synergistic	216	0.999532	0.702045
ERBB3	antagonistic	179	0.998977	0.702994
EIF2AK4	synergistic	224	0.999533	0.706057
CAMKK2	synergistic	127	0.991037	0.706525
ANKK1	synergistic	227	0.9996	0.706999
INSR	synergistic	214	0.998971	0.708714
CDK8	antagonistic	172	0.998396	0.710349
MAP3K10	synergistic	225	0.999362	0.711409
STK35	antagonistic	270	0.999905	0.716189
MAP3K7	synergistic	202	0.999753	0.716468
AURKA	synergistic	164	0.998366	0.729033
YES1	antagonistic	180	0.999795	0.729343
MAP3K2	synergistic	200	0.999953	0.738452
TESK1	antagonistic	206	0.999933	0.740216
CLK1	synergistic	218	0.999948	0.748269
RIPK1	antagonistic	226	0.999973	0.755833
STK24	synergistic	240	0.999993	0.760076
TLK1	antagonistic	226	0.999974	0.762448
SGK3	synergistic	230	0.999995	0.767252
MERTK	antagonistic	208	0.999992	0.767345
MAP2K5	synergistic	73	0.998514	0.768364
TYK2	synergistic	130	0.999736	0.76903
TYRO3	antagonistic	160	0.99983	0.773461
MYLK4	synergistic	235	0.999997	0.774755
GAK	antagonistic	171	0.999992	0.777647
MAP4K2	antagonistic	24	0.957248	0.780763
PIM1	antagonistic	168	0.999896	0.782884
TGFBR1	synergistic	234	0.999998	0.783482
GRK4	synergistic	215	0.999998	0.785199
BMP2K	synergistic	209	0.999999	0.791849
MARK3	synergistic	147	0.99981	0.791979
MAP2K7	antagonistic	71	0.99911	0.792438
EIF2AK2	antagonistic	195	0.999995	0.795484
COQ8B	synergistic	198	0.999995	0.80457
PIP4K2C	synergistic	190	0.999999	0.806116
TEK	antagonistic	221	1	0.809771
BMPR1B	antagonistic	206	1	0.813542
HCK	antagonistic	147	0.999998	0.815428
EPHA6	antagonistic	187	0.999999	0.81944
PRKAA1	antagonistic	77	0.999341	0.819611
CLK4	synergistic	81	0.999048	0.819763
IKBKE	antagonistic	93	0.999716	0.822259
MAP2K3	synergistic	217	1	0.824674
CAMK2A	antagonistic	99	0.999857	0.826809
EPHA7	antagonistic	198	1	0.828712
CSNK1D	synergistic	108	0.999839	0.828808
RPS6KA3	antagonistic	58	0.997689	0.830526
TIE1	antagonistic	175	1	0.83132
COQ8A	synergistic	216	1	0.833794
BRSK1	synergistic	272	1	0.837546
SRPK3	synergistic	205	1	0.838633
ROS1	synergistic	178	0.999997	0.840095
JAK3	antagonistic	19	0.959952	0.840776
STK38L	synergistic	208	1	0.84256
CDC42BPA	synergistic	165	1	0.846058
RPS6KA6	synergistic	194	1	0.849036
TNK2	antagonistic	70	0.999782	0.850298
EPHA6	synergistic	75	0.999404	0.8528
BTK	synergistic	33	0.992802	0.853614
RIPK2	antagonistic	217	1	0.856747
MAP3K13	synergistic	204	1	0.858631
EPHA2	synergistic	149	0.999999	0.859749
RPS6KB1	synergistic	63	0.999087	0.861356
MAP2K6	antagonistic	237	1	0.863071
PHKG2	synergistic	114	0.999997	0.864448
PTK6	antagonistic	189	1	0.865306
MAP3K3	synergistic	156	1	0.868675
CLK2	antagonistic	48	0.998945	0.870988
PIP5K1A	synergistic	216	1	0.871598
PRKD3	antagonistic	103	0.999996	0.872276
SLK	synergistic	78	0.999998	0.876448
MAP4K1	antagonistic	164	1	0.877042
NTRK1	antagonistic	70	0.999869	0.877186
CAMK1D	antagonistic	53	0.999723	0.877677
PRKACA	antagonistic	160	1	0.878305
EPHB6	antagonistic	135	1	0.882201
CDK1	synergistic	51	0.999997	0.883647
TSSK1B	synergistic	146	1	0.883702
TTK	synergistic	184	1	0.883891
ERBB2	antagonistic	214	1	0.885204
TBK1	antagonistic	77	0.99998	0.889509
CSF1R	synergistic	7	0.924011	0.893906
MATK	synergistic	205	1	0.894555
CDK5	antagonistic	148	1	0.895064
CDK9	antagonistic	127	1	0.898534
TGFBR2	synergistic	187	1	0.899693
EPHB3	synergistic	137	1	0.89987
EPHB4	synergistic	80	0.999961	0.903238
TAOK3	antagonistic	221	1	0.904464
JAK2	synergistic	37	0.99902	0.905525
AXL	synergistic	41	0.999604	0.906056
HIPK4	synergistic	97	1	0.90806
PTK2B	synergistic	129	1	0.911304
CDC42BPG	synergistic	179	1	0.912955
KDR	synergistic	149	1	0.914297
MAP4K4	antagonistic	84	0.999999	0.915142
TNK1	antagonistic	145	1	0.916482
EPHA1	synergistic	201	1	0.917078
STK4	synergistic	220	1	0.917443
SRPK2	synergistic	212	1	0.917563
STK11	synergistic	212	1	0.918304
MAP3K11	synergistic	228	1	0.918639
EPHA3	synergistic	129	1	0.919002
CIT	antagonistic	235	1	0.92206
MAP3K15	synergistic	223	1	0.927954
RIPK4	synergistic	190	1	0.92824
ALK	antagonistic	37	0.999818	0.930376
CAMK2G	synergistic	182	1	0.930519
DCLK2	synergistic	201	1	0.932049
EPHB4	antagonistic	188	1	0.932218
EPHB1	antagonistic	189	1	0.933272
NIM1K	synergistic	215	1	0.933319
EPHB1	synergistic	78	0.999997	0.933371
ACVR1	antagonistic	87	1	0.934202
STK10	antagonistic	144	1	0.934633
LIMK1	antagonistic	123	1	0.935196
MYLK2	antagonistic	175	1	0.935355
RIOK2	synergistic	205	1	0.935923
CHUK	synergistic	205	1	0.936298
CDK8	synergistic	90	1	0.936553
ROCK2	synergistic	112	1	0.936737
MINK1	antagonistic	79	1	0.937457
LIMK2	synergistic	174	1	0.938472
MAPKAPK5	synergistic	213	1	0.939099
AURKB	synergistic	72	0.999999	0.939959
ERBB3	synergistic	52	0.999999	0.940032
CDC42BPB	synergistic	134	1	0.940557
MAPK1	synergistic	159	1	0.941497
CSNK1G1	synergistic	150	1	0.942265
LYN	antagonistic	88	1	0.942495
GSK3A	synergistic	151	1	0.942571
PAK3	synergistic	193	1	0.942762
GSK3B	synergistic	143	1	0.943644
LIMK1	synergistic	145	1	0.944368
FLT4	synergistic	104	1	0.944653
MAPK14	antagonistic	168	1	0.944754
CDKL2	antagonistic	156	1	0.946034
NTRK3	antagonistic	76	1	0.946298
FYN	synergistic	22	0.998168	0.947064
CDK15	synergistic	211	1	0.947402
AAK1	synergistic	192	1	0.947744
DYRK1A	synergistic	120	1	0.947976
AKT2	synergistic	206	1	0.948461
RPS6KA6	antagonistic	57	0.999992	0.948497
ROCK2	antagonistic	66	0.999999	0.949293
PIM2	synergistic	216	1	0.95026
CAMK4	synergistic	182	1	0.950488
SGK2	synergistic	130	1	0.950831
CAMKK2	antagonistic	87	1	0.951977
FRK	antagonistic	79	1	0.952271
AURKC	antagonistic	154	1	0.95531
PRKX	synergistic	124	1	0.95533
PKN2	synergistic	157	1	0.955582
FER	synergistic	163	1	0.955737
ACVR2B	synergistic	126	1	0.956394
FGFR1	synergistic	88	1	0.956479
HUNK	antagonistic	241	1	0.956528
CDK18	synergistic	190	1	0.957169
MINK1	synergistic	14	0.997161	0.957753
LRRK2	antagonistic	39	0.999992	0.958102
MYLK3	synergistic	202	1	0.958308
ROCK1	antagonistic	79	1	0.95885
MAP3K1	synergistic	80	1	0.959102
PRKX	antagonistic	138	1	0.959702
PLK4	synergistic	89	1	0.959819
ROCK1	synergistic	114	1	0.95986
TAOK3	synergistic	48	0.999943	0.960193
MAPKAPK2	synergistic	187	1	0.960634
MAP2K4	synergistic	182	1	0.961192
PIM1	synergistic	107	1	0.961664
CDK5	synergistic	127	1	0.962397
MAPK11	antagonistic	109	1	0.964026
STK33	antagonistic	182	1	0.96408
AURKC	synergistic	76	1	0.964935
TLK2	antagonistic	118	1	0.966452
TAOK2	synergistic	140	1	0.966572
FRK	synergistic	74	1	0.967115
FGFR3	synergistic	120	1	0.967431
TXK	antagonistic	171	1	0.96789
CLK2	synergistic	23	0.999531	0.968004
EGFR	antagonistic	101	1	0.968863
CDK16	synergistic	161	1	0.970292
MAPK14	synergistic	121	1	0.970998
JAK2	antagonistic	30	0.999942	0.97106
EPHB2	synergistic	165	1	0.971445
ALK	synergistic	28	0.999913	0.971524
BRAF	synergistic	49	0.999997	0.971793
PRKACA	synergistic	113	1	0.971891
INSRR	synergistic	157	1	0.972186
GSK3A	antagonistic	104	1	0.972723
PIP4K2B	antagonistic	29	0.999946	0.972817
MAP3K12	synergistic	142	1	0.973372
STK3	antagonistic	155	1	0.974154
MAPK13	synergistic	180	1	0.974717
AURKB	antagonistic	37	0.999998	0.974849
DYRK1A	antagonistic	101	1	0.974885
CHEK1	antagonistic	63	1	0.976633
MAP3K9	synergistic	198	1	0.976895
RPS6KB1	antagonistic	87	1	0.977029
EPHA3	antagonistic	126	1	0.977059
SRC	synergistic	26	0.999988	0.977059
BTK	antagonistic	17	0.999608	0.977764
MYLK2	synergistic	118	1	0.978106
FYN	antagonistic	23	0.999963	0.978365
CDC42BPA	antagonistic	28	0.999997	0.978416
MAPK12	synergistic	174	1	0.979046
MAPK11	synergistic	62	1	0.979365
MAP3K4	synergistic	132	1	0.979395
HUNK	synergistic	59	1	0.979457
CDK9	synergistic	109	1	0.979543
LRRK2	synergistic	55	1	0.979602
CSNK1D	antagonistic	105	1	0.979925
PRKCD	antagonistic	159	1	0.980068
IKBKB	synergistic	188	1	0.980206
TNK2	synergistic	14	0.998681	0.980463
RIOK1	antagonistic	134	1	0.980501
FES	synergistic	143	1	0.980846
TTK	antagonistic	106	1	0.981127
MAP4K3	synergistic	113	1	0.981145
TXK	synergistic	113	1	0.981493
STK11	antagonistic	37	0.999996	0.98159
CHEK2	synergistic	129	1	0.981987
PIK3CG	synergistic	6	0.96014	0.982304
CSNK1G1	antagonistic	154	1	0.983116
CHUK	antagonistic	89	1	0.983264
IKBKB	antagonistic	94	1	0.983861
STK36	synergistic	162	1	0.983892
MAPK1	antagonistic	121	1	0.983995
FGFR2	synergistic	104	1	0.984332
MAPK7	synergistic	98	1	0.984417
HCK	synergistic	64	1	0.984566
TNNI3K	synergistic	100	1	0.984625
CSK	synergistic	140	1	0.984628
EPHA4	synergistic	107	1	0.98468
PTK2	antagonistic	53	1	0.984728
GSK3B	antagonistic	108	1	0.984978
MAP4K3	antagonistic	113	1	0.985125
STK32A	antagonistic	127	1	0.985506
EPHA4	antagonistic	173	1	0.985757
SLK	antagonistic	60	1	0.986112
IRAK3	synergistic	159	1	0.986117
SRPK2	antagonistic	37	0.999999	0.986354
LTK	synergistic	49	1	0.986408
STK10	synergistic	30	0.999995	0.986488
MAP3K19	antagonistic	107	1	0.986541
PRKAA1	synergistic	30	0.99999	0.986697
RIOK1	synergistic	115	1	0.987706
ERBB4	synergistic	164	1	0.987742
MARK3	antagonistic	61	1	0.987925
PRKD3	synergistic	44	1	0.988194
EPHA5	synergistic	24	0.999209	0.988319
MAPK12	antagonistic	100	1	0.988322
MAP2K5	antagonistic	86	1	0.988366
PIM3	synergistic	165	1	0.988424
LYN	synergistic	30	0.999998	0.988552
FLT4	antagonistic	81	1	0.988598
MAPK13	antagonistic	100	1	0.988937
PRKCI	antagonistic	137	1	0.989087
BMPR1B	synergistic	88	1	0.989092
COQ8B	antagonistic	68	1	0.989165
DYRK2	antagonistic	142	1	0.989217
MAP3K20	synergistic	94	1	0.989284
RIPK4	antagonistic	89	1	0.989444
PTK2	synergistic	59	1	0.989876
CHEK1	synergistic	59	1	0.989999
NTRK2	antagonistic	55	1	0.990394
TNK1	synergistic	137	1	0.990571
FGFR2	antagonistic	158	1	0.990594
WEE2	synergistic	134	1	0.990687
MAPK7	antagonistic	174	1	0.990817
PLK4	antagonistic	72	1	0.991045
SGK2	antagonistic	63	1	0.991586
MAPK6	synergistic	109	1	0.991614
PRKCD	synergistic	123	1	0.991668
MAP3K1	antagonistic	134	1	0.991847
YES1	synergistic	23	0.999907	0.991981
C8orf44	antagonistic	19	0.999877	0.992048
C8orf44-SGK3	antagonistic	19	0.999865	0.992215
RIPK2	synergistic	73	1	0.992232
DAPK2	antagonistic	3	0.934434	0.992255
CSNK1G2	antagonistic	120	1	0.992461
RET	synergistic	42	1	0.992689
MYO3A	antagonistic	235	1	0.992711
WEE2	antagonistic	86	1	0.992766
IGF1R	antagonistic	3	0.909872	0.992847
PRKG2	antagonistic	3	0.941355	0.99291
AKT3	antagonistic	14	0.999685	0.992968
EPHA7	synergistic	107	1	0.99311
DSTYK	antagonistic	177	1	0.993121
CSNK1G2	synergistic	170	1	0.993328
PRKCI	synergistic	121	1	0.993858
SGK3	antagonistic	21	0.999961	0.99396
CDK7	synergistic	5	0.981177	0.993966
CDK18	antagonistic	42	1	0.994016
PIM2	antagonistic	64	1	0.994144
CSNK1A1L	antagonistic	143	1	0.994219
TEC	synergistic	112	1	0.994325
JAK3	synergistic	5	0.978323	0.99434
MYLK4	antagonistic	24	0.999986	0.994509
PRKD1	synergistic	183	1	0.994627
EIF2AK2	synergistic	98	1	0.994646
BRSK2	synergistic	187	1	0.994676
PIK3CA	synergistic	3	0.909641	0.994705
STK33	synergistic	77	1	0.994744
MAPKAPK2	antagonistic	90	1	0.994803
PIK3C2B	synergistic	9	0.999692	0.994844
TIE1	synergistic	27	0.999997	0.995012
ACVR2B	antagonistic	122	1	0.995037
EGFR	synergistic	45	1	0.995182
DYRK2	synergistic	152	1	0.995195
MYLK3	antagonistic	72	1	0.995231
NEK11	antagonistic	86	1	0.995305
RPS6KA4	antagonistic	10	0.999739	0.995376
PI4KB	antagonistic	4	0.961132	0.995415
SYK	synergistic	121	1	0.995868
STK3	synergistic	89	1	0.995999
CDKL2	synergistic	114	1	0.996017
CAMK1D	synergistic	11	0.998233	0.996175
ERBB2	synergistic	47	1	0.996259
FLT1	antagonistic	14	0.999943	0.996267
MAP3K3	antagonistic	73	1	0.996415
CSNK1G3	synergistic	119	1	0.996512
MAP3K19	synergistic	53	1	0.996533
AKT2	antagonistic	71	1	0.996566
SYK	antagonistic	164	1	0.996641
STK35	synergistic	25	0.999993	0.997098
RIOK2	antagonistic	54	1	0.997149
RET	antagonistic	15	0.999976	0.997319
TNIK	synergistic	44	1	0.997376
NTRK2	synergistic	41	1	0.997398
FGFR1	antagonistic	18	0.999998	0.997421
CSNK1G3	antagonistic	178	1	0.997502
IRAK3	antagonistic	121	1	0.997514
CSK	antagonistic	161	1	0.997529
SRC	antagonistic	64	1	0.997536
CAMK2B	antagonistic	10	0.999418	0.997546
DAPK1	antagonistic	14	0.999983	0.997558
DYRK1B	antagonistic	17	0.999988	0.997675
CDK16	antagonistic	87	1	0.99768
PTK6	synergistic	105	1	0.997742
AURKA	antagonistic	37	1	0.997754
CAMK1G	antagonistic	9	0.997893	0.997786
MAP3K10	antagonistic	52	1	0.997794
HIPK4	antagonistic	28	1	0.997814
AXL	antagonistic	71	1	0.997859
KIT	synergistic	7	0.99888	0.997939
MAP4K2	synergistic	7	0.99578	0.997967
NTRK3	synergistic	31	1	0.998005
TEK	synergistic	61	1	0.998008
MYO3B	antagonistic	226	1	0.998051
DMPK	antagonistic	8	0.997915	0.998143
CAMK2G	antagonistic	73	1	0.998144
FGFR3	antagonistic	65	1	0.998155
MAPK4	synergistic	39	1	0.998172
CSNK1A1L	synergistic	63	1	0.998234
OXSR1	antagonistic	26	1	0.998235
STK36	antagonistic	130	1	0.998276
SBK3	antagonistic	36	1	0.998296
TLK2	synergistic	153	1	0.998324
MAPK9	antagonistic	24	1	0.998333
CHEK2	antagonistic	137	1	0.998338
TAOK2	antagonistic	154	1	0.998387
IRAK4	antagonistic	38	1	0.998403
FES	antagonistic	114	1	0.998423
LIMK2	antagonistic	97	1	0.998449
DSTYK	synergistic	108	1	0.998466
MAP3K12	antagonistic	109	1	0.998495
RPS6KA3	synergistic	22	1	0.998511
CAMK1	antagonistic	15	0.999977	0.998514
MAPKAPK5	antagonistic	79	1	0.998518
CLK4	antagonistic	20	0.999999	0.998519
ROS1	antagonistic	69	1	0.998553
PRKCE	antagonistic	3	0.964718	0.998627
MERTK	synergistic	19	0.99997	0.998647
RPS6KA1	antagonistic	9	0.997071	0.998735
INSRR	antagonistic	121	1	0.998787
MARK4	antagonistic	29	1	0.998796
PRKD1	antagonistic	100	1	0.99882
TBK1	synergistic	33	1	0.998824
ERBB4	antagonistic	95	1	0.998842
PHKG2	antagonistic	43	1	0.998852
PAK4	antagonistic	19	1	0.998859
CDK2	antagonistic	3	0.964428	0.998924
MAP3K20	antagonistic	93	1	0.998924
MAP4K1	synergistic	44	1	0.998995
PTK2B	antagonistic	57	1	0.999012
DCLK2	antagonistic	81	1	0.99904
TAOK1	synergistic	15	0.999967	0.999112
DCLK1	antagonistic	8	0.997075	0.999141
PRKACB	antagonistic	44	1	0.999153
MAP3K4	antagonistic	134	1	0.999163
PRKACB	synergistic	73	1	0.999168
EPHB2	antagonistic	106	1	0.999173
BUB1B-PAK6	antagonistic	22	1	0.999196
TSSK1B	antagonistic	47	1	0.999203
FER	antagonistic	101	1	0.999217
MATK	antagonistic	88	1	0.999243
MYLK	antagonistic	6	0.994882	0.99928
CLK3	antagonistic	52	1	0.999319
PRKCQ	synergistic	66	1	0.999324
EPHA2	antagonistic	49	1	0.999404
PIM3	antagonistic	105	1	0.999406
PAK6	antagonistic	23	1	0.999412
MAP2K3	antagonistic	51	1	0.999443
IKBKE	synergistic	22	0.999999	0.999445
CIT	synergistic	63	1	0.999478
DAPK3	antagonistic	8	0.999085	0.99948
CSNK2A1	antagonistic	5	0.991473	0.999512
NTRK1	synergistic	31	1	0.999513
TGFBR2	antagonistic	59	1	0.999514
CAMK2A	synergistic	28	1	0.999558
PKN1	antagonistic	3	0.973082	0.999574
MAP3K13	antagonistic	46	1	0.999584
ULK2	antagonistic	17	0.999998	0.999628
PLK2	antagonistic	30	1	0.999638
NEK5	antagonistic	9	0.999828	0.99964
MAP4K4	synergistic	19	0.999999	0.999646
CDC42BPB	antagonistic	68	1	0.999666
MAP3K9	antagonistic	62	1	0.999699
CSNK1A1	synergistic	49	1	0.9997
EPHA8	synergistic	17	0.999984	0.999705
PKN2	antagonistic	98	1	0.999715
CAMK2D	antagonistic	22	1	0.999716
SRPK3	antagonistic	38	1	0.999735
MAP3K15	antagonistic	44	1	0.999738
NEK2	synergistic	21	0.999999	0.999738
MAP2K4	antagonistic	81	1	0.999739
GRK7	antagonistic	5	0.996291	0.999753
TYK2	antagonistic	28	1	0.999757
PAK3	antagonistic	74	1	0.999764
PLK3	antagonistic	5	0.99698	0.999779
STK26	antagonistic	22	1	0.999785
GRK4	antagonistic	28	1	0.999789
MUSK	antagonistic	37	1	0.999791
MAPK4	antagonistic	32	1	0.999802
MAP4K5	synergistic	5	0.998396	0.999806
MKNK2	antagonistic	41	1	0.999808
TPTEP2-CSNK1E	antagonistic	15	1	0.999818
MAP3K11	antagonistic	37	1	0.999822
KDR	antagonistic	36	1	0.999831
ICK	antagonistic	23	1	0.999834
FGFR4	antagonistic	19	1	0.999835
PIP4K2C	antagonistic	41	1	0.999842
NIM1K	antagonistic	50	1	0.999846
NUAK1	antagonistic	49	1	0.999848
RAF1	synergistic	8	0.999948	0.999848
RIOK3	antagonistic	24	1	0.999848
BMPR2	antagonistic	10	0.999751	0.999848
ACVR1B	antagonistic	3	0.99508	0.999855
MAP3K7	antagonistic	35	1	0.999857
EPHB6	synergistic	17	1	0.999864
DDR2	synergistic	18	1	0.999866
INSR	antagonistic	27	1	0.999868
MYO3B	synergistic	63	1	0.999869
PDGFRA	synergistic	10	0.999989	0.999891
TYRO3	synergistic	46	1	0.999894
ULK1	antagonistic	15	0.999999	0.999913
GAK	synergistic	53	1	0.999917
PDGFRB	synergistic	16	1	0.999924
ULK3	antagonistic	48	1	0.999924
PIP5K1A	antagonistic	36	1	0.99993
MAPK10	antagonistic	20	1	0.999939
VRK2	synergistic	47	1	0.999941
EPHA1	antagonistic	98	1	0.999946
MAPK6	antagonistic	71	1	0.99995
STK32B	antagonistic	3	0.996443	0.99995
ANKK1	antagonistic	50	1	0.999953
SIK1	synergistic	41	1	0.999954
PHKG1	antagonistic	11	0.99999	0.999963
CDK15	antagonistic	59	1	0.999963
STK39	antagonistic	3	0.99308	0.999966
RIPK1	synergistic	51	1	0.999966
MAST1	antagonistic	41	1	0.999972
CDC42BPG	antagonistic	59	1	0.999975
STK4	antagonistic	56	1	0.999978
NEK7	antagonistic	9	0.999995	0.999978
HIPK1	antagonistic	12	0.999999	0.99998
EIF2AK4	antagonistic	38	1	0.999981
TEC	antagonistic	32	1	0.999982
CASK	antagonistic	39	1	0.999982
PDPK1	antagonistic	41	1	0.999982
PAK2	antagonistic	15	1	0.999982
HIPK3	antagonistic	16	1	0.999984
MYO3A	synergistic	47	1	0.999985
VRK2	antagonistic	15	1	0.999985
PAK1	antagonistic	39	1	0.999987
SRMS	synergistic	20	1	0.999988
WEE1	antagonistic	21	1	0.999988
AAK1	antagonistic	40	1	0.999989
PKMYT1	synergistic	40	1	0.99999
AKT1	antagonistic	9	0.999982	0.99999
LATS1	antagonistic	6	0.999991	0.999991
PLK1	antagonistic	4	0.998162	0.999992
SBK1	antagonistic	4	0.999767	0.999993
PKMYT1	antagonistic	33	1	0.999994
NEK11	synergistic	48	1	0.999994
MST1R	synergistic	7	0.999491	0.999995
PAK5	antagonistic	7	0.999986	0.999996
CLK1	antagonistic	41	1	0.999996
STK16	antagonistic	19	1	0.999997
TESK1	synergistic	32	1	0.999997
SIK3	antagonistic	12	1	0.999997
CDK4	antagonistic	4	0.999256	0.999997
STK32A	synergistic	64	1	0.999998
STK24	antagonistic	33	1	0.999998
CDK14	synergistic	18	1	0.999998
MAP2K6	synergistic	30	1	0.999999
STK25	antagonistic	12	1	0.999999
STK38L	antagonistic	31	1	0.999999
COQ8A	antagonistic	20	1	0.999999
BRSK2	antagonistic	33	1	0.999999
PIP5K1C	antagonistic	13	1	0.999999
MKNK1	synergistic	12	1	0.999999
TPTEP2-CSNK1E	synergistic	16	1	1
CSNK1E	synergistic	17	1	1
MAPK8	antagonistic	15	1	1
DDR1	synergistic	4	0.999777	1
TGFBR1	antagonistic	6	0.999991	1
MAP3K2	antagonistic	11	1	1
NEK4	antagonistic	23	1	1
ITK	antagonistic	7	0.999995	1
TLK1	synergistic	27	1	1
SRPK1	antagonistic	7	0.999999	1
PRKG1	antagonistic	4	0.999922	1
ABL2	synergistic	4	0.999988	1
BMP2K	antagonistic	12	1	1
GRK1	antagonistic	6	1	1
PRKD2	antagonistic	13	1	1
CAMKK1	antagonistic	4	0.999981	1
BMX	antagonistic	24	1	1
BRSK1	antagonistic	26	1	1
CDK17	antagonistic	6	0.999996	1
ZAP70	antagonistic	32	1	1
EPHB3	antagonistic	16	1	1
JAK1	antagonistic	9	1	1
CSNK2A2	antagonistic	3	0.999978	1
PIP5K1C	synergistic	12	1	1
PRKAA2	antagonistic	6	1	1
MARK2	antagonistic	5	0.999998	1
CAMK4	antagonistic	10	1	1
HIPK2	antagonistic	3	1	1
PRKCA	synergistic	4	1	1
